# Glutamine-regulated VCP acetylation creates a proteostasis vulnerability in RB1-deficient tumor

**DOI:** 10.64898/2026.09.14.751361

**Authors:** Binghui Yang, Ying Cao, Yining Tao, Haoyu Wang, Haoru Dong, Xiyu Yang, Xin He, Bowen Zhao, Kaiyuan Liu, Zongyi Wang, Jiakang Shen, Yan Yan, Qi Zhang, Zhuoying Wang, Yu Lv, Liu Yang, Jing Xu, Tao Zhang, Yingqi Hua, Zhengdong Cai, Haoran Mu, Dongqing Zuo, Hongsheng Wang, Wei Sun

## Abstract

RB1 deficiency defines an aggressive tumor state with limited therapeutic options. Osteosarcoma represents a clinically relevant model of RB1-deficient malignancy, as RB1 alterations are among the most frequent genomic events in this tumor type. However, the non–cell cycle vulnerabilities created by RB1 loss remain incompletely understood. We therefore used osteosarcoma to identify therapeutic dependencies associated with RB1 deficiency. Through high-throughput compound screening, we identified a selective vulnerability of RB1-deficient tumor cells to VCP inhibition. NMS-873 and other VCP-targeting compounds preferentially suppressed RB1-deficient cells across two-dimensional cultures, three-dimensional spheroids, patient-derived organoids, and in vivo tumor models. Mechanistically, VCP inhibition exacerbated proteostasis stress and activated endoplasmic reticulum stress responses in RB1-deficient cells. We further found that VCP function was regulated by glutamine-dependent acetylation, with lysine 615 serving as a dominant acetylation site that modulated sensitivity to VCP inhibition. Glutamine restriction phenocopied, whereas glutamine supplementation partially rescued, the effects of NMS-873 on VCP acetylation and tumor cell growth. Clinical and transcriptomic analyses further linked VCP expression and protein-folding stress programs to aggressive disease features. Together, these findings identify glutamine-regulated VCP acetylation as a metabolic–proteostasis dependency in RB1-deficient tumors and nominate VCP inhibition as a therapeutic strategy for this difficult-to-target tumor state.

**STATEMENT OF SIGNIFICANCE:** Glutamine-regulated VCP acetylation exposes a proteostasis vulnerability in RB1-deficient tumors, supporting VCP inhibition as a therapeutic strategy.
