## supplementary table 4 for "Glutamine-regulated VCP acetylation creates a proteostasis vulnerability in RB1-deficient tumor"

### Sheet: Sheet
Supplementary Table 4. Patient information for the tissue microarray, related to Figure 3.
Patient	Group	Gender	Age	Stage	VCP-IF-intensity	Recurrence
P1	Low	Female	29	II	42.0618	none-recurrence
P2	Low	Male	14	II	83.7955	none-recurrence
P3	Low	Female	49	II	71.7164	none-recurrence
P4	Low	Male	18	II	951.762	none-recurrence
P5	Low	Male	18	II	723.709	none-recurrence
P6	Low	Female	18	II	374.971	recurrence
P7	Low	Female	52	II	64.9349	recurrence
P8	Low	Male	11	II	199.72	none-recurrence
P9	Low	Female	12	II	574.757	recurrence
P10	Low	Male	43	III	917.142	recurrence
P11	Low	Male	40	II	60.7455	none-recurrence
P12	Low	Male	58	III	943.775	none-recurrence
P13	Low	Male	48	III	464.771	none-recurrence
P14	Low	Female	15	II	1031.61	none-recurrence
P15	Low	Female	15	II	1031.61	recurrence
P16	High	Male	57	II	1849.62	recurrence
P17	High	Female	12	II	2258.84	recurrence
P18	High	Female	16	II	1880.53	recurrence
P19	High	Female	50	II	3054	recurrence
P20	High	Female	54	II	1047.28	recurrence
P21	High	Female	67	III	1413.69	recurrence
P22	High	Female	14	II	2486.31	none-recurrence
P23	High	Male	29	II	1394.06	recurrence
P24	High	Female	15	III	2469.39	recurrence
P25	High	Female	60	II	1741.02	none-recurrence
P26	High	Female	15	II	1192.76	recurrence
P27	High	Female	15	II	2562.24	recurrence
