## supplementary table 6 for "Glutamine-regulated VCP acetylation creates a proteostasis vulnerability in RB1-deficient tumor"

### Sheet: Sheet
Supplementary Table 6. Upregulated pathways in RB1 DEF compared to RB1 non-DEF (scRNA-seq), related to Figure 5.
ID	Description	GeneRatio	BgRatio	RichFactor	FoldEnrichment	zScore	pvalue	p.adjust	qvalue	geneID	Count
GO:0042254	ribosome biogenesis	71/959	319/18888	0.222571	4.38364	14.0961	1.04e-26	4.98e-23	4.68e-23	4869/51001/29081/10171/88745/7520/64216/84128/51154/51491/285855/8568/705/54663/84864/8886/65083/56915/51388/9277/25926/92856/56342/84881/27340/317781/10799/55003/115416/54555/28987/51081/51068/114049/84365/51010/57602/55781/11157/10969/26155/55226/84549/83743/79039/9188/55695/118460/9221/51547/10885/51042/55759/23195/51119/54552/23246/56902/51116/79050/23016/113000/55646/163859/55178/196074/8413…	71
GO:0034470	ncRNA processing	82/959	433/18888	0.189376	3.72987	13.2905	1.24e-25	2.97e-22	2.79e-22	79828/6741/64118/29081/10171/88745/54517/79693/64216/84128/51154/285855/10940/8568/705/54663/8886/65083/56915/9277/25926/92856/56342/84881/27340/317781/55621/10785/10799/54555/28987/80324/114049/84365/51010/57602/54522/55781/11157/90353/10667/84705/10969/6894/283989/55226/339175/84549/79039/9188/55695/201164/55798/118460/9221/64172/51547/10885/7257/55759/56931/51119/23246/79050/112858/23016/11300…	82
GO:0016072	rRNA metabolic process	58/959	266/18888	0.218045	4.29451	12.515	1.54e-21	1.96e-18	1.84e-18	29081/10171/88745/64216/84128/51154/162989/285855/8568/705/54663/8886/65083/56915/9277/64425/25926/92856/56342/84881/27340/317781/10799/54555/28987/114049/84365/51010/57602/55781/11157/10969/55226/84549/79039/9188/55695/118460/9221/51547/10885/55759/84172/51119/23246/79050/23016/113000/55646/163859/2975/55178/196074/84135/9875/27079/2068/115752	58
GO:0006364	rRNA processing	53/959	224/18888	0.236607	4.6601	12.7446	1.64e-21	1.96e-18	1.84e-18	29081/10171/88745/64216/84128/51154/285855/8568/705/54663/8886/65083/56915/9277/25926/92856/56342/84881/27340/317781/10799/54555/28987/114049/84365/51010/57602/55781/11157/10969/55226/84549/79039/9188/55695/118460/9221/51547/10885/55759/51119/23246/79050/23016/113000/55646/163859/55178/196074/84135/9875/27079/2068	53
GO:0022613	ribonucleoprotein complex biogenesis	81/959	499/18888	0.162325	3.19707	11.5034	7.36e-21	7.02e-18	6.6e-18	4869/51001/29081/10171/88745/3326/7520/64216/84128/51154/51491/285855/8568/705/54663/84864/8886/1207/65083/8607/56915/51388/9277/25926/92856/56342/84881/27340/317781/10799/55003/115416/54555/28987/51081/51068/6732/114049/84365/51010/1939/57602/55781/11157/10969/26155/25929/55226/84549/83743/79039/9188/55695/118460/9221/51547/10885/51042/55759/23195/51119/54552/23246/56902/51116/8662/79050/23016/1…	81
GO:0140053	mitochondrial gene expression	36/959	164/18888	0.219512	4.32341	9.88596	5.93e-14	4.72e-11	4.44e-11	79828/29088/51001/54998/7284/64216/51067/51073/10128/6182/84881/6183/6832/115416/51081/80324/65003/51069/81554/64965/11222/10922/3396/51649/128308/84275/51204/57505/23107/5442/51116/10884/54948/84769/54938/55005	36
GO:0006399	tRNA metabolic process	40/959	202/18888	0.19802	3.9001	9.58393	9.02e-14	6.15e-11	5.78e-11	79828/6741/64118/112487/54517/79693/51067/10940/2193/84881/55621/10785/10799/80324/51010/54522/11157/90353/10667/84705/661/6894/283989/55226/339175/55798/64172/57505/56931/112858/23016/55718/55250/2975/134637/348180/115708/54938/54901/80755	40
GO:0032543	mitochondrial translation	29/959	130/18888	0.223077	4.39362	8.97953	1.09e-11	6.47e-09	6.09e-09	79828/29088/54998/7284/51067/51073/10128/6182/84881/6183/115416/51081/65003/51069/81554/64965/11222/3396/51649/128308/51204/57505/23107/51116/10884/54948/84769/54938/55005	29
GO:0008033	tRNA processing	29/959	134/18888	0.216418	4.26246	8.76524	2.4e-11	1.27e-08	1.2e-08	79828/6741/64118/54517/79693/10940/84881/55621/10785/10799/80324/54522/11157/90353/10667/84705/6894/283989/55226/339175/55798/64172/56931/112858/55250/134637/348180/115708/54901	29
GO:0006400	tRNA modification	23/959	91/18888	0.252747	4.97799	8.79736	1.02e-10	4.85e-08	4.56e-08	79828/6741/64118/54517/79693/84881/55621/10785/80324/54522/90353/84705/6894/55226/339175/55798/64172/56931/55250/134637/348180/115708/54901	23
GO:0009451	RNA modification	31/959	180/18888	0.172222	3.39201	7.45757	2.09e-09	9.06e-07	8.52e-07	79828/6741/64118/29081/54517/79693/64216/84881/55621/10785/80324/114049/54522/90353/84705/6894/55226/339175/55695/55798/64172/56931/113000/55250/55178/134637/348180/196074/115708/54901/27079	31
GO:0006839	mitochondrial transport	31/959	182/18888	0.17033	3.35473	7.38243	2.76e-09	1.1e-06	1.03e-06	3329/9804/5250/119559/8604/255027/26517/79751/7351/57380/10105/401505/637/84266/10165/10452/80273/51629/1386/4580/10651/7263/84275/79085/81894/131118/92014/578/2729/117145/10018	31
GO:0006520	amino acid metabolic process	41/959	295/18888	0.138983	2.73734	6.9556	4.57e-09	1.68e-06	1.58e-06	84842/8604/4953/4507/51067/1503/7351/54529/586/125061/22929/5092/440/2193/56954/5096/81539/10165/84706/2744/10667/2639/54583/29920/23464/8833/2653/790/57505/5831/29968/22928/435/10247/2730/2729/138199/51540/54938/84245/80755	41
GO:0042273	ribosomal large subunit biogenesis	18/959	74/18888	0.243243	4.7908	7.55647	2.1e-08	7.17e-06	6.74e-06	4869/51154/51491/285855/54663/8886/51388/56342/55003/115416/84365/10969/26155/84549/55759/23195/23246/9875	18
GO:0170039	proteinogenic amino acid metabolic process	26/959	147/18888	0.176871	3.48356	6.99117	2.34e-08	7.44e-06	6.99e-06	8604/4507/1503/7351/54529/22929/440/56954/81539/10165/84706/2744/29920/23464/8833/2653/790/5831/29968/22928/435/10247/2730/2729/51540/84245	26
GO:0042274	ribosomal small subunit biogenesis	21/959	103/18888	0.203883	4.01559	7.09738	4.08e-08	1.22e-05	1.14e-05	4869/10171/88745/7520/84128/705/65083/9277/25926/92856/27340/10799/28987/51081/55781/11157/55226/10885/56902/84135/2068	21
GO:1901605	alpha-amino acid metabolic process	32/959	216/18888	0.148148	2.91785	6.55632	4.96e-08	1.39e-05	1.31e-05	8604/4953/4507/1503/7351/54529/586/125061/22929/5092/440/56954/81539/10165/84706/2744/2639/54583/29920/23464/8833/2653/790/5831/29968/22928/435/10247/2730/2729/51540/84245	32
GO:0170033	L-amino acid metabolic process	27/959	163/18888	0.165644	3.26245	6.70925	5.28e-08	1.4e-05	1.32e-05	8604/4507/1503/7351/54529/22929/440/56954/81539/10165/84706/2744/54583/29920/23464/8833/2653/790/5831/29968/22928/435/10247/2730/2729/51540/84245	27
GO:0000959	mitochondrial RNA metabolic process	14/959	53/18888	0.264151	5.20259	7.08573	2.59e-07	6.49e-05	6.11e-05	79828/51001/64216/51067/10128/6182/84881/6832/80324/10922/84275/57505/5442/54938	14
GO:0030490	maturation of SSU-rRNA	14/959	54/18888	0.259259	5.10624	6.98849	3.33e-07	7.94e-05	7.47e-05	10171/88745/705/9277/25926/92856/27340/10799/28987/55781/11157/55226/10885/2068	14
GO:0006541	glutamine metabolic process	10/959	27/18888	0.37037	7.29464	7.56977	4.16e-07	9.44e-05	8.88e-05	1503/7351/54529/440/56954/81539/2744/8833/790/435	10
GO:0035966	response to topologically incorrect protein	24/959	152/18888	0.157895	3.10982	6.04006	7.11e-07	0.000154225	0.000145019	3329/3336/3326/10399/54431/8988/3310/8720/595/11080/51283/8452/467/58487/578/10133/9531/55658/2161/23645/2081/23471/8440/10018	24
GO:1990542	mitochondrial transmembrane transport	18/959	96/18888	0.1875	3.69291	6.11764	1.38e-06	0.000285412	0.000268374	3329/9804/5250/119559/8604/79751/7351/57380/10165/10452/80273/51629/7263/84275/79085/81894/131118/92014	18
GO:0007006	mitochondrial membrane organization	20/959	117/18888	0.17094	3.36675	5.93903	1.67e-06	0.000331729	0.000311927	9804/255027/26517/10105/401505/54927/637/2055/84266/10452/55735/1386/4580/10651/84303/578/2729/4976/117145/10018	20
GO:0070129	regulation of mitochondrial translation	9/959	25/18888	0.36	7.09039	7.04729	2.11e-06	0.000402786	0.000378742	79828/10128/84881/115416/81554/51204/23107/84769/55005	9
GO:0015931	nucleobase-containing compound transport	30/959	231/18888	0.12987	2.55786	5.50968	2.25e-06	0.000412558	0.000387931	6741/9804/5903/57510/10643/60386/65083/10128/6573/84321/129401/81929/8570/10189/10057/10644/25909/7263/84275/79085/100101267/92014/64901/8737/63910/55746/8888/10642/84912/56262	30
GO:0006986	response to unfolded protein	21/959	138/18888	0.152174	2.99714	5.44579	6.31e-06	0.00111545	0.00104886	3329/3336/3326/10399/54431/8988/3310/8720/595/11080/51283/467/58487/578/10133/9531/23645/2081/23471/8440/10018	21
GO:1901607	alpha-amino acid biosynthetic process	14/959	69/18888	0.202899	3.99619	5.76645	7.79e-06	0.00132764	0.00124839	4507/54529/586/22929/5092/440/2744/29920/790/5831/29968/22928/435/84245	14
GO:0062125	regulation of mitochondrial gene expression	9/959	30/18888	0.3	5.90865	6.22283	1.17e-05	0.00193252	0.00181716	79828/10128/84881/115416/81554/51204/23107/84769/55005	9
GO:2001233	regulation of apoptotic signaling pathway	41/959	396/18888	0.103535	2.03918	4.83348	1.25e-05	0.00197979	0.00186161	8531/4609/255027/1075/2950/27166/10399/6648/162989/83787/10105/79886/8725/51024/637/1459/55179/4487/9521/51530/26155/5519/5831/23028/467/4170/6198/578/2730/2729/51588/54929/5883/4976/8737/23411/8678/6810/8440/220042/10018	41
GO:0035967	cellular response to topologically incorrect protein	17/959	102/18888	0.166667	3.28259	5.34592	1.4e-05	0.00208641	0.00196187	3329/10399/54431/8720/595/51283/8452/467/58487/578/10133/9531/55658/23645/2081/8440/10018	17
GO:0045727	positive regulation of translation	20/959	134/18888	0.149254	2.93963	5.21119	1.4e-05	0.00208641	0.00196187	79828/4869/8531/6741/29081/84881/65094/113251/81554/55226/55695/23107/6198/84769/55005/57409/23645/8473/8440/10642	20
GO:0006360	transcription by RNA polymerase I	14/959	73/18888	0.191781	3.77722	5.49835	1.54e-05	0.00219587	0.00206479	84128/64425/25926/5437/9015/9533/9188/51547/84172/2965/55646/8467/84135/2068	14
GO:0097193	intrinsic apoptotic signaling pathway	35/959	319/18888	0.109718	2.16095	4.83646	1.57e-05	0.00219587	0.00206479	8531/4609/10399/28996/6648/54431/83787/10105/100133941/8725/51024/637/4487/1386/26155/7159/8452/5831/23028/4170/5163/578/51588/54929/5883/4976/23411/8678/23645/2081/8440/2068/220042/133746/10018	35
GO:0009064	glutamine family amino acid metabolic process	14/959	74/18888	0.189189	3.72618	5.43428	1.81e-05	0.00247322	0.00232558	1503/7351/54529/440/56954/81539/2744/29920/8833/790/5831/435/2730/2729	14
GO:0008053	mitochondrial fusion	9/959	32/18888	0.28125	5.53936	5.94371	2.1e-05	0.00275882	0.00259414	51024/54927/30968/81554/55022/201164/4170/578/4976	9
GO:0000466	maturation of 5.8S rRNA from tricistronic rRNA transcript (SSU-rRNA, 5.8S rRNA, LSU-rRNA)	8/959	25/18888	0.32	6.30257	6.13569	2.14e-05	0.00275882	0.00259414	10171/27340/10799/51010/55759/23246/23016/9875	8
GO:0006417	regulation of translation	44/959	451/18888	0.097561	1.92151	4.58097	2.66e-05	0.00326254	0.00306779	79828/4869/8531/6741/29081/54517/10399/10643/10128/28969/1978/84881/65094/115416/113251/9933/81554/1974/10644/2872/55364/25929/55226/7866/55695/51204/9221/8550/23107/56931/6198/8662/10247/55239/55250/7832/84769/55005/57409/23645/8473/8440/10642/3488	44
GO:0008637	apoptotic mitochondrial changes	17/959	107/18888	0.158879	3.12919	5.10811	2.67e-05	0.00326254	0.00306779	3329/10899/255027/27166/84883/6648/10105/51024/637/1386/4170/578/2730/2729/4976/117145/10018	17
GO:0034620	cellular response to unfolded protein	15/959	90/18888	0.166667	3.28259	5.02002	4.42e-05	0.00527502	0.00496014	3329/10399/54431/8720/595/51283/467/58487/578/10133/9531/23645/2081/8440/10018	15
GO:0016075	rRNA catabolic process	7/959	21/18888	0.333333	6.56517	5.90133	5.28e-05	0.0061457	0.00577885	162989/56915/54555/51010/118460/23016/115752	7
GO:0000154	rRNA modification	9/959	36/18888	0.25	4.92388	5.45006	5.87e-05	0.00651473	0.00612584	29081/64216/114049/55226/55695/113000/55178/196074/27079	9
GO:0000460	maturation of 5.8S rRNA	9/959	36/18888	0.25	4.92388	5.45006	5.87e-05	0.00651473	0.00612584	10171/27340/10799/51010/84549/55759/23246/23016/9875	9
GO:0010821	regulation of mitochondrion organization	20/959	149/18888	0.134228	2.64369	4.65858	6.66e-05	0.00720103	0.00677118	255027/27166/10105/192111/51024/637/6742/1459/10645/56907/57602/7855/55022/201164/51547/578/2729/4976/80179/10018	20
GO:2000234	positive regulation of rRNA processing	5/959	10/18888	0.5	9.84776	6.47244	6.79e-05	0.00720103	0.00677118	84128/114049/55781/51547/84135	5
GO:0032259	methylation	29/959	262/18888	0.110687	2.18004	4.44836	6.97e-05	0.00723078	0.00679916	79828/151194/29081/64216/4507/196483/110599564/55621/10785/54815/80854/114049/53615/79723/79133/84705/6894/339175/55695/55798/10196/9869/55178/8467/138199/196074/115708/9739/90826	29
GO:2001244	positive regulation of intrinsic apoptotic signaling pathway	12/959	64/18888	0.1875	3.69291	4.99078	7.8e-05	0.00792038	0.00744759	4609/10399/51024/637/4487/4170/51588/5883/23411/8678/8440/10018	12
GO:0034250	positive regulation of amide metabolic process	21/959	163/18888	0.128834	2.53746	4.55931	8.11e-05	0.00798213	0.00750565	79828/4869/8531/6741/8439/29081/84881/65094/113251/81554/55226/55695/23107/6198/84769/55005/57409/23645/8473/8440/10642	21
GO:0006260	DNA replication	30/959	278/18888	0.107914	2.12542	4.37195	8.4e-05	0.00798213	0.00750565	3159/8607/201254/29803/246243/6742/64318/5425/27000/51377/4171/81620/11232/83743/55388/4176/222229/580/64061/5442/7486/163859/5426/57695/50485/4796/8467/9837/90381/146956	30
GO:0000463	maturation of LSU-rRNA from tricistronic rRNA transcript (SSU-rRNA, 5.8S rRNA, LSU-rRNA)	6/959	16/18888	0.375	7.38582	5.9099	8.7e-05	0.00798213	0.00750565	285855/8886/84365/55759/23246/9875	6
GO:0070131	positive regulation of mitochondrial translation	6/959	16/18888	0.375	7.38582	5.9099	8.7e-05	0.00798213	0.00750565	79828/84881/81554/23107/84769/55005	6
GO:2000232	regulation of rRNA processing	6/959	16/18888	0.375	7.38582	5.9099	8.7e-05	0.00798213	0.00750565	84128/114049/57602/55781/51547/84135	6
GO:0170038	proteinogenic amino acid biosynthetic process	11/959	56/18888	0.196429	3.86876	4.97225	9.93e-05	0.00885098	0.00832264	4507/54529/22929/440/2744/29920/5831/29968/22928/435/84245	11
GO:2001242	regulation of intrinsic apoptotic signaling pathway	23/959	190/18888	0.121053	2.38419	4.43495	0.0001002	0.00885098	0.00832264	8531/4609/10399/6648/83787/10105/8725/51024/637/4487/26155/5831/23028/4170/51588/54929/5883/4976/23411/8678/8440/220042/10018	23
GO:0170034	L-amino acid biosynthetic process	11/959	57/18888	0.192982	3.80089	4.89789	0.000117425	0.00981427	0.00922843	4507/54529/22929/440/2744/29920/5831/29968/22928/435/84245	11
GO:0042451	purine nucleoside biosynthetic process	5/959	11/18888	0.454545	8.95251	6.10164	0.000119335	0.00981427	0.00922843	353/4860/4507/55276/161823	5
GO:0042455	ribonucleoside biosynthetic process	5/959	11/18888	0.454545	8.95251	6.10164	0.000119335	0.00981427	0.00922843	353/4860/4507/55276/161823	5
GO:0046129	purine ribonucleoside biosynthetic process	5/959	11/18888	0.454545	8.95251	6.10164	0.000119335	0.00981427	0.00922843	353/4860/4507/55276/161823	5
GO:2001234	negative regulation of apoptotic signaling pathway	27/959	244/18888	0.110656	2.17942	4.28852	0.000122936	0.00984909	0.00926117	8531/255027/2950/27166/10399/6648/83787/10105/79886/8725/637/1459/55179/51530/26155/5831/23028/4170/6198/578/2730/2729/54929/4976/8737/23411/220042	27
GO:0008652	amino acid biosynthetic process	12/959	67/18888	0.179104	3.52756	4.79324	0.000123888	0.00984909	0.00926117	4507/54529/22929/440/81539/2744/29920/5831/29968/22928/435/84245	12
GO:0046112	nucleobase biosynthetic process	6/959	17/18888	0.352941	6.95136	5.67748	0.000128717	0.00990292	0.00931178	353/1503/10606/8833/790/1723	6
GO:0071025	RNA surveillance	6/959	17/18888	0.352941	6.95136	5.67748	0.000128717	0.00990292	0.00931178	56915/6832/51010/118460/23016/1797	6
GO:0006261	DNA-templated DNA replication	20/959	160/18888	0.125	2.46194	4.29493	0.000180033	0.0136311	0.0128174	3159/201254/6742/64318/5425/4171/81620/11232/55388/4176/222229/580/5442/7486/5426/50485/4796/9837/90381/146956	20
GO:0001510	RNA methylation	14/959	91/18888	0.153846	3.03008	4.48954	0.000190776	0.0139558	0.0131228	79828/29081/64216/55621/10785/114049/84705/6894/339175/55695/55798/55178/196074/115708	14
GO:0050657	nucleic acid transport	20/959	161/18888	0.124224	2.44665	4.26338	0.000195974	0.0139558	0.0131228	6741/9804/5903/57510/10643/65083/10128/84321/129401/81929/8570/10189/10644/25909/7263/100101267/64901/55746/8888/10642	20
GO:0050658	RNA transport	20/959	161/18888	0.124224	2.44665	4.26338	0.000195974	0.0139558	0.0131228	6741/9804/5903/57510/10643/65083/10128/84321/129401/81929/8570/10189/10644/25909/7263/100101267/64901/55746/8888/10642	20
GO:0043174	nucleoside salvage	5/959	12/18888	0.416667	8.20647	5.77525	0.000196025	0.0139558	0.0131228	353/4860/4507/10591/55276	5
GO:0006457	protein folding	25/959	225/18888	0.111111	2.18839	4.14737	0.000202478	0.0142032	0.0133554	3329/3336/3326/5903/126393/7203/54431/1047/573/10105/55466/80273/10294/27000/3310/8570/26973/11080/2288/51182/6903/131118/169714/1676/9531	25
GO:0051236	establishment of RNA localization	20/959	164/18888	0.121951	2.40189	4.17013	0.000251479	0.0171291	0.0161066	6741/9804/5903/57510/10643/65083/10128/84321/129401/81929/8570/10189/10644/25909/7263/100101267/64901/55746/8888/10642	20
GO:0042255	ribosome assembly	11/959	62/18888	0.177419	3.49437	4.54977	0.000256594	0.0171291	0.0161066	4869/51001/7520/51388/56342/51081/23195/51119/23246/51116/84769	11
GO:0009163	nucleoside biosynthetic process	6/959	19/18888	0.315789	6.21964	5.26448	0.000258553	0.0171291	0.0161066	353/4860/4507/10591/55276/161823	6
GO:0034404	nucleobase-containing small molecule biosynthetic process	6/959	19/18888	0.315789	6.21964	5.26448	0.000258553	0.0171291	0.0161066	353/4860/4507/10591/55276/161823	6
GO:0043648	dicarboxylic acid metabolic process	14/959	94/18888	0.148936	2.93337	4.34593	0.000270324	0.0176637	0.0166092	471/9380/6573/56954/84706/2744/2271/4200/57001/435/2730/2729/160428/728294	14
GO:0009156	ribonucleoside monophosphate biosynthetic process	8/959	35/18888	0.228571	4.50183	4.7957	0.000296288	0.0190986	0.0179585	471/353/3614/7371/10606/8833/790/1723	8
GO:0051881	regulation of mitochondrial membrane potential	12/959	74/18888	0.162162	3.19387	4.37319	0.000327208	0.0208104	0.0195682	27166/10399/6648/7351/10105/637/55022/84275/5831/578/2730/2729	12
GO:2001235	positive regulation of apoptotic signaling pathway	18/959	143/18888	0.125874	2.47916	4.10631	0.000341067	0.0214065	0.0201286	4609/1075/10399/162989/51024/637/4487/9521/5519/467/4170/51588/5883/8737/23411/8678/8440/10018	18
GO:0006743	ubiquinone metabolic process	6/959	20/18888	0.3	5.90865	5.07957	0.000353579	0.0216227	0.020332	84883/23590/56997/57017/160760/90956	6
GO:0070525	tRNA threonylcarbamoyladenosine metabolic process	6/959	20/18888	0.3	5.90865	5.07957	0.000353579	0.0216227	0.020332	79828/79693/84881/80324/64172/112858	6
GO:0009066	aspartate family amino acid metabolic process	9/959	45/18888	0.2	3.9391	4.56519	0.000366628	0.0221369	0.0208155	8604/4507/54529/440/56954/10165/23464/10247/84245	9
GO:0000470	maturation of LSU-rRNA	7/959	28/18888	0.25	4.92388	4.80548	0.000393806	0.0232794	0.0218898	285855/8886/84365/84549/55759/23246/9875	7
GO:0034661	ncRNA catabolic process	10/959	55/18888	0.181818	3.581	4.43326	0.000395311	0.0232794	0.0218898	162989/10940/56915/6832/54555/51010/118460/23016/115752/23053	10
GO:0006913	nucleocytoplasmic transport	32/959	333/18888	0.0960961	1.89266	3.80094	0.000419738	0.023935	0.0225062	4869/6741/55612/5903/57510/10553/65083/79711/84321/129401/23214/51068/81929/1386/55781/10189/10527/23401/25909/7545/580/51547/100101267/23195/64901/51366/84445/9531/26953/6608/55746/8888	32
GO:0051169	nuclear transport	32/959	333/18888	0.0960961	1.89266	3.80094	0.000419738	0.023935	0.0225062	4869/6741/55612/5903/57510/10553/65083/79711/84321/129401/23214/51068/81929/1386/55781/10189/10527/23401/25909/7545/580/51547/100101267/23195/64901/51366/84445/9531/26953/6608/55746/8888	32
GO:0030968	endoplasmic reticulum unfolded protein response	12/959	76/18888	0.157895	3.10982	4.26233	0.000421496	0.023935	0.0225062	10399/54431/8720/595/51283/467/58487/578/23645/2081/8440/10018	12
GO:0170036	import into the mitochondrion	9/959	46/18888	0.195652	3.85347	4.48127	0.000435535	0.0242538	0.022806	9804/10452/80273/51629/7263/84275/79085/81894/131118	9
GO:0051168	nuclear export	20/959	171/18888	0.116959	2.30357	3.96029	0.000437281	0.0242538	0.022806	4869/6741/5903/57510/65083/84321/23214/51068/55781/10189/23401/580/51547/100101267/23195/64901/84445/9531/55746/8888	20
GO:0006177	GMP biosynthetic process	5/959	14/18888	0.357143	7.03411	5.22346	0.000455038	0.0246651	0.0231928	471/353/3614/10606/8833	5
GO:0071027	nuclear RNA surveillance	5/959	14/18888	0.357143	7.03411	5.22346	0.000455038	0.0246651	0.0231928	56915/51010/118460/23016/1797	5
GO:0006268	DNA unwinding involved in DNA replication	6/959	21/18888	0.285714	5.62729	4.90679	0.00047388	0.0253978	0.0238818	3159/6742/4171/4176/7486/9837	6
GO:0006403	RNA localization	22/959	200/18888	0.11	2.16651	3.8356	0.000546306	0.0289542	0.0272259	6741/9804/5903/7203/57510/10643/65083/10128/8607/84321/129401/81929/8570/10189/10644/25909/7263/100101267/64901/55746/8888/10642	22
GO:0042770	signal transduction in response to DNA damage	21/959	188/18888	0.111702	2.20003	3.8244	0.000590532	0.0309542	0.0291065	4869/28996/637/8555/4487/9521/8720/1386/595/7158/580/60561/23028/22976/163859/5883/23411/90381/146956/1263/5608	21
GO:1900101	regulation of endoplasmic reticulum unfolded protein response	7/959	30/18888	0.233333	4.59562	4.55826	0.000619592	0.0321245	0.0302069	10399/51283/578/23645/2081/8440/10018	7
GO:0005980	glycogen catabolic process	5/959	15/18888	0.333333	6.56517	4.98674	0.000654145	0.032845	0.0308843	5213/55276/5261/2548/5834	5
GO:0007008	outer mitochondrial membrane organization	5/959	15/18888	0.333333	6.56517	4.98674	0.000654145	0.032845	0.0308843	9804/401505/10452/4580/10651	5
GO:0045040	protein insertion into mitochondrial outer membrane	5/959	15/18888	0.333333	6.56517	4.98674	0.000654145	0.032845	0.0308843	9804/401505/10452/4580/10651	5
GO:0030488	tRNA methylation	8/959	40/18888	0.2	3.9391	4.30353	0.00077314	0.0384154	0.0361222	79828/55621/10785/84705/6894/339175/55798/115708	8
GO:0090559	regulation of membrane permeability	11/959	71/18888	0.15493	3.05142	4.00517	0.000853062	0.0419495	0.0394454	255027/10105/637/84266/1386/578/55353/2729/117145/57493/10018	11
GO:0043414	macromolecule methylation	20/959	181/18888	0.110497	2.1763	3.67763	0.000904108	0.0436033	0.0410005	79828/151194/29081/64216/196483/55621/10785/54815/80854/114049/53615/84705/6894/339175/55695/55798/55178/8467/196074/115708	20
GO:0009251	glucan catabolic process	5/959	16/18888	0.3125	6.15485	4.77067	0.000911931	0.0436033	0.0410005	5213/55276/5261/2548/5834	5
GO:0046394	carboxylic acid biosynthetic process	31/959	334/18888	0.0928144	1.82803	3.53111	0.000914116	0.0436033	0.0410005	55825/2950/6916/4507/54529/586/114876/22929/5092/440/81539/10998/4706/2744/9200/80142/29920/2194/10196/790/11019/5831/51422/29968/22928/435/4048/10613/84245/23411/84532	31
GO:0006626	protein targeting to mitochondrion	14/959	106/18888	0.132075	2.60129	3.82354	0.000934203	0.0441203	0.0414866	3329/9804/26517/401505/51024/637/1459/10452/80273/57602/4580/7855/10651/131118	14
GO:0072594	establishment of protein localization to organelle	39/959	454/18888	0.0859031	1.69191	3.45126	0.000972336	0.0453966	0.0426867	3329/9804/55612/5903/7203/26517/401505/51024/637/1459/10452/79711/129401/80273/9648/1386/57602/10527/4580/7855/10651/8027/4591/7545/222229/100101267/131118/64901/51366/9531/23230/26262/26953/51172/8678/6608/55746/23471/22879	39
GO:0072522	purine-containing compound biosynthetic process	26/959	264/18888	0.0984848	1.93971	3.55608	0.000980262	0.0453966	0.0426867	518/471/353/4860/4830/4507/3614/10135/125061/30968/10165/4706/9200/6392/133686/2639/10606/55022/55276/4723/8833/51422/5163/509/161823/84532	26
GO:0009165	nucleotide biosynthetic process	28/959	293/18888	0.0955631	1.88217	3.51964	0.00101838	0.0467084	0.0439203	518/471/353/4860/4830/3614/1503/10135/125061/30968/10165/4706/7371/9200/6392/133686/2639/10606/55022/4723/8833/790/51422/5163/509/1723/80308/84532	28
GO:0016053	organic acid biosynthetic process	31/959	337/18888	0.0919881	1.81175	3.47751	0.00105727	0.0479092	0.0450494	55825/2950/6916/4507/54529/586/114876/22929/5092/440/81539/10998/4706/2744/9200/80142/29920/2194/10196/790/11019/5831/51422/29968/22928/435/4048/10613/84245/23411/84532	31
GO:0001408	guanine nucleotide transport	4/959	10/18888	0.4	7.87821	5.03164	0.001084	0.0479092	0.0450494	6573/10057/63910/56262	4
GO:0071028	nuclear mRNA surveillance	4/959	10/18888	0.4	7.87821	5.03164	0.001084	0.0479092	0.0450494	56915/118460/23016/1797	4
GO:0009124	nucleoside monophosphate biosynthetic process	8/959	42/18888	0.190476	3.75153	4.12859	0.00108474	0.0479092	0.0450494	471/353/3614/7371/10606/8833/790/1723	8
GO:0015980	energy derivation by oxidation of organic compounds	31/959	338/18888	0.091716	1.80639	3.45976	0.00110915	0.0484857	0.0455914	23596/8604/27166/84883/6648/79751/10105/55847/5213/637/30968/10165/4706/7381/2271/6392/51103/55022/55276/388753/4723/84275/79085/1355/57017/51422/92014/5261/509/2548/5834	31
GO:1901796	regulation of signal transduction by p53 class mediator	14/959	108/18888	0.12963	2.55312	3.74354	0.00112464	0.0484857	0.0455914	4869/4609/28996/83787/55003/4487/9521/8550/23028/23246/112858/23411/1263/5608	14
GO:1901293	nucleoside phosphate biosynthetic process	28/959	295/18888	0.0949153	1.8694	3.48074	0.00112942	0.0484857	0.0455914	518/471/353/4860/4830/3614/1503/10135/125061/30968/10165/4706/7371/9200/6392/133686/2639/10606/55022/4723/8833/790/51422/5163/509/1723/80308/84532	28
GO:0043094	cellular metabolic compound salvage	7/959	33/18888	0.212121	4.17784	4.2256	0.00113845	0.0484857	0.0455914	353/4860/4507/10591/7371/55276/84245	7
